# A Bayesian neural network for toxicity prediction

**DOI:** 10.1101/2020.04.28.065532

**Authors:** Elizaveta Semenova, Dominic P. Williams, Avid M. Afzal, Stanley E. Lazic

## Abstract

Predicting the toxicity of a compound preclinically enables better decision making, thereby reducing development costs and increasing patient safety. It is a complex issue, but *in vitro* assays and physico-chemical properties of compounds can be used to predict clinical toxicity. Neural networks (NNs) are a popular predictive tool due to their flexibility and ability to model non-linearities, but they are prone to overfitting and therefore are not recommended for small data sets. Furthermore, they don’t quantify uncertainty in the predictions. Bayesian neural networks (BNNs) are able to avoid these pitfalls by using prior distributions on the parameters of a NN model and representing uncertainty about the predictions in the form of a distribution. We model the severity of drug-induced liver injury (DILI) to provide an example of a BNN performing better than a traditional but less flexible proportional odds logistic regression (POLR) model. We use appropriate metrics to evaluate predictions of the ordinal data type. To demonstrate the effect of a hierarchical prior for BNNs as an alternative to hyperparameter optimisation for NNs, we compare the performance of a BNN against NNs with dropout or penalty regularisation. We reduce the task to multiclass classification in order to be able to perform this comparison. A BNN trained for the multiclass classification produces poorer results than a BNN that captures the order. The current work lays a foundation for more complex models built on larger datasets, but can already be adopted by safety pharmacologists for risk quantification.
