## Supplementary material for "A Bayesian neural network for toxicity prediction": Aleo_ambig.csv

	Drug	ClogP	BSEP	Glu	Glu_Gal	THLE	HepG2	vDILIConcern	Fsp3	log10cmax	dili_sev
1	Amantadine	1.995	58.882	300	1	300	175.959	Ambiguous-DILI-concern	1	0.633217973302481	-1
2	Ambrisentan	3.751	100	300	1	300	300	Ambiguous-DILI-concern	0.227	0.477121254719662	-1
3	Buspirone	2.185	100	300	1.2	300	275.387	Ambiguous-DILI-concern	0.714	-2.30102999566398	-1
4	Carbidopa	-0.445	100	300	1	293.136	249.199	Ambiguous-DILI-concern	0.3	-0.167491087293764	-1
5	Clonidine	1.428	100	300	1	277.852	300	Ambiguous-DILI-concern	0.222	-2.52287874528034	-1
6	Colchicine	1.195	100	300	1	0.293	0.293	Ambiguous-DILI-concern	0.364	-1.85387196432176	-1
7	Desipramine	4.468	100	106.445	0.8	158.584	45.726	Ambiguous-DILI-concern	0.333	-1.22184874961636	-1
8	Ethacrynic Acid Sodium	3.445	85.855	34.527	1.8	4.855	4.641	Ambiguous-DILI-concern	0.231	-0.481486060122112	-1
9	Flurbiprofen	3.754	100	300	1	300	300	Ambiguous-DILI-concern	0.133	1.75827587400472	-1
10	Fluvoxamine	3.321	200	97.455	1.1	60.709	31.652	Ambiguous-DILI-concern	0.533	-1.02802872360024	-1
11	Furosemide	1.9	100	300	1	285.235	300	Ambiguous-DILI-concern	0.083	0.513883185611093	-1
12	Ganciclovir Sodium	-2.545	100	300	1	300	300	Ambiguous-DILI-concern	0.444	1.29225607135648	-1
13	Indinavir Sulfate	3.681	28.372	300	1	300	300	Ambiguous-DILI-concern	0.472	1.06929801211553	-1
14	Maprotiline	4.524	100	33.411	1	43.236	21.633	Ambiguous-DILI-concern	0.4	-0.744727494896694	-1
15	Oseltamivir Phosphate	2.132	100	300	1	300	300	Ambiguous-DILI-concern	0.75	-0.681936665037238	-1
16	Propranolol Hydrochloride	2.753	100	115.365	0.8	264.125	53.706	Ambiguous-DILI-concern	0.375	-0.698970004336019	-1
17	Ribavirin	-2.849	100	300	1	253.321	278.274	Ambiguous-DILI-concern	0.625	0.416640507338281	-1
18	Tolbutamide	2.497	100	300	1	300	300	Ambiguous-DILI-concern	0.417	2.47116698020665	-1
19	ADX-10059	4.047	25.094	25.585	1.2	57.462	27.481	Clinical Dev	0.133	-0.356547323513813	-1
20	CI-1034 (Fandosentan)	5.443	26.097	300	1	174.412	299.7	Clinical Dev	0.16	0.255272505103306	-1
21	CP-085958	4.613	14.223	300	1	204.864	300	Clinical Dev	0.2	1.74036268949424	-1
22	CP-122721	4.593	99.473	29.083	0.8	70.074	13.739	Clinical Dev	0.4	0.113943352306837	-1
23	CP-422935	6.779	200	300	1	246.733	300	Clinical Dev	0.52	1.07554696139253	-1
24	CP-456773	3.382	100	300	1	300	300	Clinical Dev	0.45	2	-1
25	CP-457920	2.229	56.023	300	1	266.495	300	Clinical Dev	0.167	0.489958479424835	-1
26	CP-724714	4.792	10.047	300	3.1	39.93	61.187	Clinical Dev	0.185	0.929418925714293	-1
27	Darbufelone	3.742	29.081	124.606	1.7	52.17	59.929	Clinical Dev	0.444	0.598790506763115	-1
28	Ezlopitant	6.598	80.053	12.265	1	18.506	8.255	Clinical Dev	0.419	0	-1
31	Ingliforib	3.104	54.358	235.203	1.1	175.133	155.578	Clinical Dev	0.304	1.68930885912362	-1
32	LY2409021 (30 mg)	7.402	41.87	75.908	0.8	12.531	32.427	Clinical Dev	0.375	0.915927211697116	-1
33	LY2409021 (5 mg)	7.402	41.87	75.908	0.8	12.531	32.427	Clinical Dev	0.375	0.164352855784437	-1
34	LY2409021 (60 mg)*	7.402	41.87	75.908	0.8	12.531	32.427	Clinical Dev	0.375	1.31175386105575	-1
35	LY2409021 (90 mg)*	7.402	41.87	75.908	0.8	12.531	32.427	Clinical Dev	0.375	1.40823996531185	-1
36	MK-0893 (120 mg)*	7.84	36.444	191.49	1.4	35.939	89.451	Clinical Dev	0.156	0.477121254719662	-1
37	MK-0893 (40 mg)	7.84	36.444	191.49	1.4	35.939	89.451	Clinical Dev	0.156	0	-1
38	Nitecapone	1.029	100	252.565	1.7	22.988	44.872	Clinical Dev	0.167	0.778151250383644	-1
39	PF-00194223	5.867	8.722	276.7	1.7	83.638	228.498	Clinical Dev	0.241	0.698970004336019	-1
40	PF-04287881	4.016	51.153	59.837	0.4	128.42	23.97	Clinical Dev	0.721	0.531478917042255	-1
41	PF-04895162 (Kv7)	2.733	66.033	300	1.1	192.408	129.517	Clinical Dev	0.211	1.46089784275655	-1
42	PF-05020182 (Kv7-Better)	2.196	39.671	300	1	300	300	Clinical Dev	0.722	1.46089784275655	-1
43	PF-05180999	1.56	200	300	1	300	300	Clinical Dev	0.316	0.0211892990699381	-1
44	PF-06273340	0.952	3	300	1	42	239	Clinical Dev	0.217	0.227886704613674	-1
45	PF-06291874 (15 mg)	6.083	36.643	295.525	1.4	87.462	228.045	Clinical Dev	0.346	0.146128035678238	-1
46	PF-06291874 (150 mg)*	6.083	36.643	295.525	1.4	87.462	228.045	Clinical Dev	0.346	1.2148438480477	-1
47	PF-06291874 (35 mg)	6.083	36.643	295.525	1.4	87.462	228.045	Clinical Dev	0.346	0.556302500767287	-1
48	PF-06291874 (75 mg)*	6.083	36.643	295.525	1.4	87.462	228.045	Clinical Dev	0.346	0.851258348719075	-1
49	PF-06545834 (Kv7-Worse)	4.871	7.659	300	14.3	22.369	11.019	Clinical Dev	0.3	1.46089784275655	-1
50	PF-06547136 (Kv7-Best)	2.485	100	300	1	300	300	Clinical Dev	0.533	1.46089784275655	-1
52	Solithromycin	3.693	16.296	127.134	1.2	172.314	126.38	Clinical Dev	0.721	0.414973347970818	-1
53	T62	5.241	16.286	188.867	1.1	85.335	129.18	Clinical Dev	0.267	-0.221848749616356	-1
54	TAK-875 (Fasiglifam)	4.697	14.217	300	1.1	138.818	276.763	Clinical Dev	0.345	1.00432137378264	-1
55	Verlukast	5.65	3.384	300	1	84.043	296.75	Clinical Dev	0.269	1.58883172559421	-1
56	Zamifenacin	5.965	45.97	264.429	1.2	159.743	97.981	Clinical Dev	0.333	0.612783856719735	-1
