## Supplementary material for "A Bayesian neural network for toxicity prediction": Aleo_test_match.csv

	Drug	ClogP	BSEP	Glu	Glu_Gal	THLE	HepG2	vDILIConcern	Fsp3	log10cmax	dili_sev
70	Clotrimazole	5.004	14.546	103.481	1.4	42.018	58.691	Less-DILI-Concern	0.045	-1.06048074738138	2
72	Deferoxamine	-0.184	100	300	1	80.554	14.333	Less-DILI-Concern	0.8	1.25127311367437	2
82	Ketorolac	1.622	100	97.635	0.7	298.884	158.3	Less-DILI-Concern	0.2	0.547774705387823	2
85	Metoprolol	1.486	100	300	1	300	300	Less-DILI-Concern	0.6	-0.00877392430750515	2
89	Nifedipine	3.125	52.173	173.898	1.4	71.358	75.598	Less-DILI-Concern	0.294	-0.567030709125594	2
92	Pioglitazone	3.533	0.098	300	1	262.746	300	Less-DILI-Concern	0.316	0.469232742506612	2
98	Saquinavir Methanesulfonate	4.727	7.085	85.525	1.4	42.423	50.486	Less-DILI-Concern	0.5	0.686457510469112	2
100	Simvastatin	4.481	47.365	86.701	1	1.238	26.433	Less-DILI-Concern	0.76	-1.61978875828839	2
104	Tenofovir Disoproxil	-1.564	100	300	1	300	300	Less-DILI-Concern	0.444	0.0606978403536116	2
111	Verapamil Hydrochloride	4.466	100	164.657	1	223.918	65.114	Less-DILI-Concern	0.519	-0.782516055786094	2
112	Warfarin	2.901	100	300	1	300	300	Less-DILI-Concern	0.158	0.687082844604371	2
118	Azathioprine	0.512	100	300	1.9	198.18	27.357	Most-DILI-Concern	0.111	0.557146142318363	3
125	Bromfenac	3.284	100	300	1	300	300	Most-DILI-Concern	0.067	1.15836249209525	3
129	Clozapine	3.714	100	129.314	1	150.685	61.548	Most-DILI-Concern	0.278	-0.0222763947111523	3
130	Cyclosporin	14.36	2.393	300	1	39.525	99.185	Most-DILI-Concern	0	-0.356547323513813	3
138	Etodolac	3.432	100	300	1	300	300	Most-DILI-Concern	0.471	1.84260923961056	3
139	Febuxostat	4.097	46.234014732854	300	1	252.64691046285	300	Most-DILI-Concern	0.312	0.913813852383717	3
140	Fenoprofen	3.821	100	300	1	300	300	Most-DILI-Concern	0.133	1.76492298464989	3
142	Fluconazole	-0.44	100	300	1	300	300	Most-DILI-Concern	0.231	0.94527158150771	3
156	Methimazole	0.82	100	300	1	300	300	Most-DILI-Concern	0.25	0.270911639410481	3
170	Pirprofen	2.602	100	300	1	300	300	Most-DILI-Concern	0.308	1.96082738996592	3
171	Rifampin	3.71	26.447	211.001	1.1	78.844	104.771	Most-DILI-Concern	0.535	1.10754912974469	3
182	Telithromycin	3.746	35.513	278.898	1	236.384	169.185	Most-DILI-Concern	0.721	0.397940008672038	3
185	Tolcapone	3.245	50.691	249.844	1.8	93.469	88.207	Most-DILI-Concern	0.071	1.31962648415564	3
189	Zafirlukast	7.092	3.584	187.711	1.2	99.354	146.541	Most-DILI-Concern	0.29	0.0831441431430523	3
190	Zalcitabine	-1.247	100	300	1	300	300	Most-DILI-Concern	0.556	-1.22914798835786	3
191	Zidovudine	0.044	100	300	1	300	300	Most-DILI-Concern	0.6	0.787956123283932	3
195	Atropine	1.299	200	300	1	300	300	No-DILI-Concern	0.588	-1.60205999132796	1
202	Clemastine	5.447	100	44.103	1	47.401	22.204	No-DILI-Concern	0.429	-2.39794000867204	1
212	Folic Acid	-2.31	100	300	1	300	300	No-DILI-Concern	0.211	-0.869272492081603	1
216	Kanamycin A	-5.173	100	300	1	300	300	No-DILI-Concern	1	1.8587742629357	1
219	Metaproterenol Sulfate	0.083	100	300	1	300	300	No-DILI-Concern	0.455	-1.20760831050175	1
220	Methysergide Maleate	2.224	128	300	1	300	285.087	No-DILI-Concern	0.476	-2.39794000867204	1
226	Penbutolol Sulfate	3.639	100	94.713	0.9	166.414	42.54	No-DILI-Concern	0.667	-0.0167349575149508	1
228	Phenoxybenzamine Hydrochloride	4.917	100	122.423	2.4	71.069	40.467	No-DILI-Concern	0.333	-0.705533773838407	1
234	Streptomycin	-4.263	100	300	1	300	300	No-DILI-Concern	0.857	1.63333713739642	1
237	Trihexyphenidyl	5.151	200	300	1	300	300	No-DILI-Concern	0.7	-0.0457574905606751	1
