## Supplementary material for "A Bayesian neural network for toxicity prediction": Aleo_train_match.csv

	Drug	ClogP	BSEP	Glu	Glu_Gal	THLE	HepG2	vDILIConcern	Fsp3	log10cmax	dili_sev
29	Flupirtine (Kv7 hepatotoxic@400)	3.053	100	300	1	277.7	300	Most-DILI-Concern	0.2	0.414973347970818	3
30	Flupirtine (Kv7 hepatotoxic@600)	3.053	100	300	1	277.7	300	Most-DILI-Concern	0.2	0.612783856719735	3
51	Pranlukast	5.075	2.055	221.7	0.9	153.8	182.5	Less-DILI-Concern	0.148	0.0899051114393979	2
57	Acetylsalicylic Acid (Aspirin)	1.023	200	300	1	300	300	Less-DILI-Concern	0.111	2.12385164096709	2
58	Acyclovir	-2.422	100	300	1	300	300	Less-DILI-Concern	0.375	0.826074802700826	2
59	Alendronate Sodium	-5.642	200	300	1	300	300	Less-DILI-Concern	1	-1.65757731917779	2
60	Amoxicillin	-2.418	100	300	1	300	300	Less-DILI-Concern	0.438	1.25015153511661	2
61	Bupropion	3.211	100	300	1	300	300	Less-DILI-Concern	0.462	-0.233587152887601	2
62	Candesartan	5.191	81.019	300	1	300	300	Less-DILI-Concern	0.125	-0.10790539730952	2
63	Captopril	0.89	100	300	1	300	300	Less-DILI-Concern	0.778	0.631443769013172	2
64	Carboplatin	0.101	100	300	1	300	300	Less-DILI-Concern	0.667	2.02118929906994	2
65	Chloroquine	5.06	100	130.46	0.8	175.729	32.257	Less-DILI-Concern	0.5	0.152288344383056	2
66	Chlorpromazine	5.3	100	30.261	0.9	31.741	16.482	Less-DILI-Concern	0.294	-0.0268721464003014	2
67	Chlorpropamide	2.35	100	300	1	300	300	Less-DILI-Concern	0.3	2.08940697609628	2
68	Cisplatin	-1.684	100	300	1	300	300	Less-DILI-Concern	0	0.812913356642856	2
69	Clofibrate	3.679	100	300	1	300	204.174	Less-DILI-Concern	0.417	1.99514359341742	2
71	Cyclophosphamide	0.803	100	300	1	300	300	Less-DILI-Concern	1	2.42206594144512	2
73	Entacapone	1.761	52.615	300	1.4	88.548	103.769	Less-DILI-Concern	0.286	0.594392550375427	2
74	Estradiol	3.784	65.45	300	1	103.886	90.128	Less-DILI-Concern	0.667	-3.80211047802853	2
75	Fenofibrate	5.233	35.482	300	1.1	103.67	295.822	Less-DILI-Concern	0.3	1.08418291142047	2
76	Fluoxetine	4.566	100	19.36	1	73.568	11.39	Less-DILI-Concern	0.294	-1	2
77	Glimepiride	3.962	16.374	300	1	294.328	300	Less-DILI-Concern	0.542	0.0492180226701817	2
78	Haloperidol	3.849	100	145.905	0.9	247.65	40.11	Less-DILI-Concern	0.381	-1.69897000433602	2
79	Ibuprofen	3.679	100	300	1	300	300	Less-DILI-Concern	0.462	2.17126120236229	2
80	Ifosfamide	0.923	100	300	2.5	300	300	Less-DILI-Concern	1	2.30749175912877	2
81	Imipramine	5.037	100	118.109	0.9	150.095	68.242	Less-DILI-Concern	0.368	-1.04575749056068	2
83	Lamivudine	-1.462	100	300	1	300	300	Less-DILI-Concern	0.5	0.715167357848458	2
84	Losartan	3.852	2.804	300	1	300	300	Less-DILI-Concern	0.273	0.00860017176191757	2
86	Metronidazole	-0.457	100	300	1	300	300	Less-DILI-Concern	0.5	2.37513848601414	2
87	Montelukast	8.472	4.444	57.944	1.5	38.967	36.834	Less-DILI-Concern	0.314	-0.188424994129407	2
88	Naproxen	2.816	100	300	1	300	300	Less-DILI-Concern	0.214	2.52932125369342	2
90	Nizatidine	-0.162	100	300	1	300	300	Less-DILI-Concern	0.583	0.480006942957151	2
91	Paroxetine	4.238	100	32.248	1	35.872	22.634	Less-DILI-Concern	0.368	-1.22184874961636	2
93	Piroxicam	1.888	100	300	1	277.44	300	Less-DILI-Concern	0.067	0.710202014655385	2
94	Pravastatin	2.048	92.681	300	1	112.175	300	Less-DILI-Concern	0.739	-0.677780705266081	2
95	Pyrazinamide	-0.676	100	300	1	300	300	Less-DILI-Concern	0	2.60953464960779	2
96	Ranitidine	0.67	100	300	1	300	300	Less-DILI-Concern	0.538	0.602059991327962	2
97	Rosiglitazone	3.02	4.809	300	1	259.328	276.073	Less-DILI-Concern	0.278	0.0791812460476248	2
99	Sertraline Hydrochloride	5.347	100	22.845	1	26.976	10.368	Less-DILI-Concern	0.294	-1.09691001300806	2
101	Tacrolimus	5.776	16.004	139.678	1.1	88.548	101.156	Less-DILI-Concern	0.773	-1.4089353929735	2
102	Tamsulosin	2.167	200	300	1	300	164.711	Less-DILI-Concern	0.4	-1.4089353929735	2
105	Tetracycline Hydrochloride	-0.896	100	195.377	0.9	178.055	186.717	Less-DILI-Concern	0.409	1.32139127831169	2
106	Thioguanine	0.894	100	50.346	1.7	300	14.465	Less-DILI-Concern	0	-1.23657200643706	2
107	Trazodone	3.85	100	300	1	300	275.492	Less-DILI-Concern	0.368	0.703807065274329	2
108	Valsartan	4.859	100	300	1	300	300	Less-DILI-Concern	0.375	1.16731733474818	2
109	Vancomycin	-1.142	100	300	1	300	300	Less-DILI-Concern	0	-0.161150909262745	2
110	Venlafaxine Hydrochloride	3.269	100	300	1	283.481	257.04	Less-DILI-Concern	0.647	-0.221848749616356	2
113	4-Aminosalicylic Acid	1.056	100	300	1	300	300	Most-DILI-Concern	0	2.1841404073531	3
114	Abacavir (sulfate)	0.806	100	300	1	300	300	Most-DILI-Concern	0.5	1.17026171539496	3
115	Allopurinol	0.63	100	300	1	300	300	Most-DILI-Concern	0	1.14025656967742	3
116	Amineptine	2.51	100	300	1	300	300	Most-DILI-Concern	0.409	0.662757831681574	3
117	Amiodarone Hydrochloride	8.945	100	94.229	2	41.769	31.597	Most-DILI-Concern	0.4	-0.0695604052332999	3
119	Benoxaprofen	3.824	95.11	300	1	239.842	300	Most-DILI-Concern	0.125	2.19529066011097	3
120	Benzarone	4.642	69.745	159.766	1.8	48.291	50.444	Most-DILI-Concern	0.118	1.17609125905568	3
121	Benzbromarone	5.978	14.94	225.606	1.5	88.442	98.595	Most-DILI-Concern	0.118	0.637389650129212	3
122	Benziodarone	6.358	11.102	187.27	2.4	105.118	85.887	Most-DILI-Concern	0.118	0.740362689494244	3
123	Bicalutamide	2.707	25.784	300	2.7	99.3	135.101	Most-DILI-Concern	0.222	0.294466226161593	3
124	Bosentan	4.167	50.29	300	1	146.917	226.165	Most-DILI-Concern	0.259	0.6232492903979	3
126	Carbamazepine	2.38	91.341	300	1	300	300	Most-DILI-Concern	0	1.6394304815909	3
127	Cinchophen	4.281	64.919	300	1	300	300	Most-DILI-Concern	0	2.55750720190566	3
128	Ciprofloxacin	-0.725	100	300	1	277.002	300	Most-DILI-Concern	0.412	1.05952555273869	3
131	Dacarbazine	0.477	100	300	1	300	275.314	Most-DILI-Concern	0.333	2.20188850036597	3
132	Diclofenac	4.726	16.493	300	1	216.328	300	Most-DILI-Concern	0.071	0.902709812969877	3
133	Didanosine	-0.338	100	300	1	300	300	Most-DILI-Concern	0.5	0.591398551281249	3
134	Ebrotidine	2.617	52.795	214.428	3.2	155.909	66.923	Most-DILI-Concern	0.214	0.262451089730429	3
135	Erythromycin	1.611	100	300	1	300	300	Most-DILI-Concern	0.946	0.267171728403014	3
136	Erythromycin Estolate	2.99	4.696	129.436	1	188.052	113.522	Most-DILI-Concern	0.925	0.724275869600789	3
137	Ethambutol	0.119	100	300	1	300	300	Most-DILI-Concern	1	1.50242711998443	3
141	Fipexide	4.473	26.936	241.167	4	134.549	121.467	Most-DILI-Concern	0.35	0.471291711058939	3
143	Flutamide	3.335	100	238.388	3.3	54.045	128.561	Most-DILI-Concern	0.364	-0.441291429466834	3
144	Gefitinib	5.602	10.196	59.887	0.8	15.324	20.148	Most-DILI-Concern	0.364	0.146128035678238	3
145	Griseofulvin	2.053	85.726	300	1	152.305	240.754	Most-DILI-Concern	0.412	0.657055852857104	3
146	Hydroxyurea	-1.8	100	300	1	278.46	300	Most-DILI-Concern	0	2.89962300121849	3
147	Imatinib	4.529	12.786	106.976	1.8	84.496	24.987	Most-DILI-Concern	0.241	0.220108088040055	3
148	Iproniazid	0.256	100	300	1	300	300	Most-DILI-Concern	0.333	1.4456042032736	3
149	Isoniazid	-0.668	100	300	1	300	300	Most-DILI-Concern	0	1.88402461458786	3
150	Ketoconazole	3.026	4.578	100.515	3	54.644	38.537	Most-DILI-Concern	0.462	1.09715314984596	3
151	Labetalol	2.5	100	300	1	300	175.178	Most-DILI-Concern	0.316	0.428620672671939	3
152	Lapatinib	5.965	15.466	37.915	0.8	9.975	11.676	Most-DILI-Concern	0.172	0.621384028481653	3
153	Leflunomide	2.324	100	228.436	1.2	112.605	129.953	Most-DILI-Concern	0.167	1.39438162767954	3
154	Macitentan	4.3	6.98	300	1	162.792	300	Most-DILI-Concern	0.263	0.495544337546448	3
155	Mercaptopurine	0.823	100	5.441	1.1	300	0.361	Most-DILI-Concern	0	1.11869450789784	3
158	Mexiletine	2.569	100	300	1	300	300	Most-DILI-Concern	0.455	0.582858462224499	3
159	Minocycline Hydrochloride	0.206	100	300	1	37.407	300	Most-DILI-Concern	0.435	0.941511432634403	3
160	Nefazodone	5.725	6.182	75.873	3.7	35.491	44.26	Most-DILI-Concern	0.44	0.832508912706236	3
161	Nevirapine	2.65	100	300	1	300	300	Most-DILI-Concern	0.267	1.40001963506516	3
162	Niacin; Nicotinic Acid	0.799	100	300	1.8	300	300	Most-DILI-Concern	0	2.16498004744805	3
163	Nimesulide	3.212	100	300	1	183.892	282.26	Most-DILI-Concern	0.077	1.32393240875799	3
164	Nitrofurantoin	-0.467	100	280.873	5	85.897	72.084	Most-DILI-Concern	0.125	0.62314587463794	3
165	Nomifensine	2.372	100	300	1	269.557	217.414	Most-DILI-Concern	0.25	-0.415668775632469	3
166	Nortriptyline	4.315	100	28.345	0.8	45.661	14.621	Most-DILI-Concern	0.263	-0.142667503568732	3
167	Orlistat	8.609	100	300	1	300	300	Most-DILI-Concern	0.897	-1.69897000433602	3
168	Pazopanib	3.654	31.225	281.718	1.8	53.439	33.491	Most-DILI-Concern	0.19	1.83612781582605	3
169	Perhexiline	7.153	81.426	11.04	0.8	15.288	6.96	Most-DILI-Concern	1	-0.393618634889395	3
172	Ritonavir	4.937	2.847	300	2.7	74.869	171.371	Most-DILI-Concern	0.432	1.29446622616159	3
173	Sitaxsentan	3.444	14.907	319.375	0.8	266.149	272.317	Most-DILI-Concern	0.222	1.45636603312904	3
174	Sorafenib	5.455	12.432	58.152	3.3	16.399	14.103	Most-DILI-Concern	0.095	1.12385164096709	3
175	Stavudine	-0.488	100	300	1	300	300	Most-DILI-Concern	0.4	0.539452491549461	3
176	Sulfamethoxazole	0.563	100	300	1	300	300	Most-DILI-Concern	0.1	2.37456506072277	3
177	Sulindac	3.157	100	300	1	300	300	Most-DILI-Concern	0.15	1.50495993290861	3
178	Sunitinib Malate	2.998	28.981	19.102	0.8	17.229	4.141	Most-DILI-Concern	0.364	-1.09691001300806	3
179	Tacrine	3.274	200	226.295	1.1	217.685	99.032	Most-DILI-Concern	0.308	-1.09691001300806	3
180	Tamoxifen	6.818	100	44.443	1.1	31.555	26.445	Most-DILI-Concern	0.231	-0.972835143280557	3
181	Tasosartan	2.455	17.223	300	1	109.378	275.978	Most-DILI-Concern	0.217	0.589191065157417	3
183	Ticrynafen	3.233	100	300	1	245.754	300	Most-DILI-Concern	0.077	1.52113808370404	3
184	Tipranavir	7.764	4.188	74.222	1.6	101.035	20.443	Most-DILI-Concern	0.355	1.97772360528885	3
186	Troglitazone	5.585	8.472	238.672	1.2	78.64	241.618	Most-DILI-Concern	0.417	0.805296916157985	3
187	Trovafloxacin Mesylate	-0.178	100	300	1	26.225	44.48	Most-DILI-Concern	0.25	0.700703717145019	3
188	Valproic Acid	2.76	100	300	1	300	294.074	Most-DILI-Concern	0.875	2.1873543034075	3
192	Zimelidine	3.194	100	300	2	300	92.544	Most-DILI-Concern	0.188	-0.193820026016113	3
193	Albuterol; Salbutamol	0.061	200	300	1	300	300	No-DILI-Concern	0.538	-1.23657200643706	1
194	Amikacin	-6.298	100	300	1	300	300	No-DILI-Concern	0.955	1.81224469680037	1
196	Benztropine Mesylate	3.52	200	11.872	0.7	14.055	6.562	No-DILI-Concern	0.429	-0.346787486224656	1
197	Betaine	-4.173	100	300	1.2	300	300	No-DILI-Concern	0.8	1.84619625872627	1
198	Biperiden	4.942	82.192	200.603	1.1	300	69.681	No-DILI-Concern	0.619	-0.494850021680094	1
199	Brompheniramine Maleate	3.298	200	196.632	0.9	300	106.189	No-DILI-Concern	0.312	-1.43965930943665	1
200	Carbetapentane Citrate	4.703	200	213.551	1.6	118.657	54.481	No-DILI-Concern	0.65	-0.455931955649724	1
201	Chlorpheniramine	3.148	200	300	1	289.646	235.482	No-DILI-Concern	0.312	-0.283664886926465	1
203	Cyanocobalamin (Vitamin B12)	-7.696	100	83.85	1	89.665	65.351	No-DILI-Concern	0	-3.25229306539551	1
204	Digoxin	1.423	100	0.293	1	0.301	0.358	No-DILI-Concern	0.927	-2.52287874528034	1
205	Dihydroergotamine	4.765	36.778	92.723	1.2	137.82	58.855	No-DILI-Concern	0.485	-1.76955107862173	1
206	Diphenhydramine	3.452	100	300	1	300	186.217	No-DILI-Concern	0.294	-0.464705879957229	1
207	Dobutamine Hydrochloride	2.433	30.889	300	1	186.936	126.935	No-DILI-Concern	0.333	0.126131407261984	1
208	Doxylamine Succinate	2.354	200	300	1	300	300	No-DILI-Concern	0.353	-0.431798275933005	1
209	Esmolol	1.716	100	300	1	300	300	No-DILI-Concern	0.562	0.832508912706236	1
210	Fexofenadine	1.957	200	300	1	300	300	No-DILI-Concern	0.406	-0.00877392430750515	1
211	Fludrocortisone Acetate	1.73	119.4	300	1	300	300	No-DILI-Concern	0.81	-2.43179827593301	1
213	Guanethidine	1.354	200	90.62	0.7	271.771	40.363	No-DILI-Concern	0.9	-1.30102999566398	1
214	Hydroxyzine	3.995	200	50.696	1.1	67.241	18.072	No-DILI-Concern	0.429	-0.721246399047171	1
215	Isoproterenol	0.153	100	300	1	291.059	157.371	No-DILI-Concern	0.455	0.380211241711606	1
217	Liothyronine	2.631	49.363	300	1	253.975	300	No-DILI-Concern	0.133	-0.96657624451305	1
218	Loratadine	5.051	28.671	160.374	1.3	38.73	67.049	No-DILI-Concern	0.364	-1.16749108729376	1
221	Minoxidil	-0.724	100	300	1	300	300	No-DILI-Concern	0.556	-0.0177287669604316	1
222	Oxybutynin Hydrochloride	4.867	28.656	214.639	2.5	103.001	53.895	No-DILI-Concern	0.591	-1.65757731917779	1
223	Paliperidone	1.074	73.045	300	1	300	300	No-DILI-Concern	0.522	-1.60205999132796	1
224	Pamabrom	0.929	200	300	1	300	300	No-DILI-Concern	0.286	1.17318626841227	1
225	Paromomycin	-6.523	100	300	1	300	300	No-DILI-Concern	1	1.57989608226226	1
227	Phenazopyridine Hydrochloride	2.051	77.145	300	1.5	87.309	130.18	No-DILI-Concern	0	-0.90562280162773	1
229	Phentolamine	3.809	100	300	1	300	133.036	No-DILI-Concern	0.235	-1.06550154875643	1
230	Primaquine	2.598	100	186.228	0.9	275.203	136.973	No-DILI-Concern	0.4	0.0334237554869497	1
231	Primidone	0.882	48.691	300	1	300	300	No-DILI-Concern	0.333	0.669688708056208	1
232	Procyclidine Hydrochloride	4.592	200	289.322	1.1	300	84.27	No-DILI-Concern	0.684	0.301029995663981	1
233	Protriptyline Hydrochloride	4.865	200	39.277	0.9	83.775	22.207	No-DILI-Concern	0.263	-0.109020403010311	1
235	Terazosin	2.182	200	300	1	295.848	237.645	No-DILI-Concern	0.526	-0.886056647693163	1
236	Tolterodine L-Tartrate	5.24	200	108.382	0.9	141.008	99.354	No-DILI-Concern	0.455	-1.39794000867204	1
238	Triprolidine Hydrochloride	3.634	200	300	1	300	300	No-DILI-Concern	0.316	-1.65757731917779	1
239	Vitamin D2 (Ergocalciferol)	9.391	200	283.447	1	135.304	254.434	No-DILI-Concern	0.714	-1.30102999566398	1
